# AmyloGram Reveals Amyloidogenic Potential in Stroke Thrombus Proteomes

**DOI:** 10.1101/2025.07.07.663482

**Authors:** Douglas B Kell, Karen M. Doyle, J. Enrique Salcedo-Sora, Alakendu Sekhar, Melanie Walker, Etheresia Pretorius

**Affiliations:** Department of Biochemistry, Cell and Systems Biology, Institute of Systems, Molecular and Integrative Biology, University of Liverpool, Crown St, Liverpool L69 7ZB, UK; The Novo Nordisk Foundation Centre for Biosustainability, Building 220, Søltofts Plads 200, Technical University of Denmark, 2800 Kongens Lyngby, Denmark; Department of Physiological Sciences, Faculty of Science, Stellenbosch University, Stellenbosch Private Bag X1 Matieland, 7602, South Africa; Department of Physiology and Galway Neuroscience Centre, School of Pharmacy & Medical Sciences, University of Galway, Ireland; CÚRAM–SFI Research Centre for Medical Devices, University of Galway, Galway, Ireland; Department of Neurology, The Walton Centre, Lower Lane, Fazakerley, Liverpool L9 7LJ, UK; Department of Neurological Surgery, University of Washington, Seattle, WA 98104, USA

**Keywords:** amyloid, fibrinaloid, proteomics, inflammation, amyloidogenic sequences, stroke, cardioembolic, atherothrombotic

## Abstract

**Background:** Amyloidogenic proteins play a central role in a range of pathological conditions, yet their presence in thrombi has only recently been recognized. Whether computational prediction tools can identify amyloid-forming potential in thrombus proteomes remains unclear.

**Methods:** AmyloGram is a computational tool that estimates amyloid-forming potential based on n-gram sequence encoding and random forest classification. Using AmyloGram, we analyzed 204 proteins tagged by humans as amyloidogenic in UniProt. We then applied the same approach to proteins identified in thrombi retrieved using mechanical thrombectomy from patients with cardioembolic and atherothrombotic stroke. In addition we used AmyloGram to analyse the amyloidogenicity of 83,567 canonical human protein sequences.

**Results:** Among the UniProt-annotated ‘amyloid’ set, nearly all proteins received AmyloGram scores above 0.7, including 23 of the 24 human proteins. Even the lowest-scoring human protein, lysozyme (scoring 0.675), is known to form amyloid under certain conditions. In thrombi from both stroke subtypes, all detected proteins had AmyloGram scores above 0.7, suggesting a high likelihood of amyloid content. A majority of unannotated proteins also achieve AmyloGram scores exceeding 0.7.

**Conclusions:** AmyloGram reliably identifies known amyloid-forming proteins and reveals that stroke thrombi are enriched for proteins with high amyloidogenic potential. These findings support the hypothesis that thrombus formation in stroke involves amyloid-related mechanisms and warrant further investigation using histological and functional validation.
