## Supplementary Table 1 for "AmyloGram Reveals Amyloidogenic Potential in Stroke Thrombus Proteomes"

### Sheet: Sheet0
Entry	Reviewed	Entry Name	Protein names	Gene Names	Organism	Length	Input name	Amyloid probability	Is amyloid?
Q08972	reviewed	NEW1_YEAST	[NU+] prion formation protein 1	NEW1 YPL226W P1445	Saccharomyces cerevisiae (strain ATCC 204508 / S288c) (Baker's yeast)	1196	sp|Q08972|NEW1_YEAST	0.874	yes
P25367	reviewed	RNQ1_YEAST	[PIN+] prion protein RNQ1 (Rich in asparagine and glutamine protein 1)	RNQ1 YCL028W YCL181 YCL28W	Saccharomyces cerevisiae (strain ATCC 204508 / S288c) (Baker's yeast)	405	sp|P25367|RNQ1_YEAST	0.8692	yes
Q12057	reviewed	PIN2_YEAST	[PSI+] induction protein 2	PIN2 YOR104W YOR3214W	Saccharomyces cerevisiae (strain ATCC 204508 / S288c) (Baker's yeast)	282	sp|Q12057|PIN2_YEAST	0.7791	yes
P37840	reviewed	SYUA_HUMAN	Alpha-synuclein (Non-A beta component of AD amyloid) (Non-A4 component of amyloid precursor) (NACP)	SNCA NACP PARK1	Homo sapiens (Human)	140	sp|P37840|SYUA_HUMAN	0.8276	yes
P02738	reviewed	SAA_MACMU	Amyloid protein A (Amyloid fibril protein AA)	SAA1	Macaca mulatta (Rhesus macaque)	76	sp|P02738|SAA_MACMU	0.6163	yes
O73683	reviewed	A4_DICFU	Amyloid-beta A4 protein (ABPP) (APP) (Alzheimer disease amyloid A4 protein homolog) (Amyloid precursor protein) (Amyloid-beta precursor protein) [Cleaved into: Amyloid-beta protein (A-beta) (APP-beta)]	app	Dichotomyctere fluviatilis (Green pufferfish) (Tetraodon fluviatilis)	780	sp|O73683|A4_DICFU	0.9557	yes
O93279	reviewed	A4_TAKRU	Amyloid-beta A4 protein (ABPP) (APP) (Alzheimer disease amyloid A4 protein homolog) (Amyloid precursor protein) (Amyloid-beta precursor protein) [Cleaved into: Amyloid-beta protein (A-beta) (APP-beta)]	app	Takifugu rubripes (Japanese pufferfish) (Fugu rubripes)	737	sp|O93279|A4_TAKRU	0.9557	yes
P29216	reviewed	A4_MACMU	Amyloid-beta precursor protein (ABPP) (APP) (Alzheimer disease amyloid A4 protein homolog) (Alzheimer disease amyloid protein) (Amyloid precursor protein) (Amyloid-beta (A4) precursor protein) (Amyloid-beta A4 protein)	APP	Macaca mulatta (Rhesus macaque)	76	sp|P29216|A4_MACMU	0.4761	no
P08592	reviewed	A4_RAT	Amyloid-beta precursor protein (ABPP) (APP) (Alzheimer disease amyloid A4 protein homolog) (Alzheimer disease amyloid protein) (Amyloid precursor protein) (Amyloid-beta (A4) precursor protein) (Amyloid-beta A4 protein) (Amyloidogenic glycoprotein) (AG) [Cleaved into: N-APP; Soluble APP-alpha (S-APP-alpha); Soluble APP-beta (S-APP-beta); C99 (Beta-secretase C-terminal fragment) (Beta-CTF); Amyloid…	App A4 AD1	Rattus norvegicus (Rat)	770	sp|P08592|A4_RAT	0.9557	yes
P12023	reviewed	A4_MOUSE	Amyloid-beta precursor protein (ABPP) (APP) (Alzheimer disease amyloid A4 protein homolog) (Alzheimer disease amyloid protein) (Amyloid precursor protein) (Amyloid-beta (A4) precursor protein) (Amyloid-beta A4 protein) (Amyloidogenic glycoprotein) (AG) [Cleaved into: N-APP; Soluble APP-alpha (S-APP-alpha); Soluble APP-beta (S-APP-beta); C99 (APP-C99) (Beta-secretase C-terminal fragment) (Beta-CTF…	App A4 AD1	Mus musculus (Mouse)	770	sp|P12023|A4_MOUSE	0.9557	yes
P53601	reviewed	A4_MACFA	Amyloid-beta precursor protein (ABPP) (APP) (Alzheimer disease amyloid A4 protein homolog) (Alzheimer disease amyloid protein) (Amyloid precursor protein) (Amyloid-beta (A4) precursor protein) (Amyloid-beta A4 protein) [Cleaved into: N-APP; Soluble APP-alpha (S-APP-alpha); Soluble APP-beta (S-APP-beta); C99 (Beta-secretase C-terminal fragment) (Beta-CTF); Amyloid-beta protein 42 (Abeta42) (Beta-A…	APP A4 AD1 QccE-15949	Macaca fascicularis (Crab-eating macaque) (Cynomolgus monkey)	770	sp|P53601|A4_MACFA	0.9557	yes
P79307	reviewed	A4_PIG	Amyloid-beta precursor protein (ABPP) (APP) (Alzheimer disease amyloid A4 protein homolog) (Alzheimer disease amyloid protein) (Amyloid precursor protein) (Amyloid-beta (A4) precursor protein) (Amyloid-beta A4 protein) [Cleaved into: N-APP; Soluble APP-alpha (S-APP-alpha); Soluble APP-beta (S-APP-beta); C99 (Beta-secretase C-terminal fragment) (Beta-CTF); Amyloid-beta protein 42 (Abeta42) (Beta-A…	APP A4 AD1	Sus scrofa (Pig)	770	sp|P79307|A4_PIG	0.9557	yes
Q5IS80	reviewed	A4_PANTR	Amyloid-beta precursor protein (ABPP) (APP) (Alzheimer disease amyloid A4 protein homolog) (Alzheimer disease amyloid protein) (Amyloid precursor protein) (Amyloid-beta (A4) precursor protein) (Amyloid-beta A4 protein) [Cleaved into: N-APP; Soluble APP-alpha (S-APP-alpha); Soluble APP-beta (S-APP-beta); C99 (Beta-secretase C-terminal fragment) (Beta-CTF); Amyloid-beta protein 42 (Abeta42) (Beta-A…	APP A4 AD1	Pan troglodytes (Chimpanzee)	770	sp|Q5IS80|A4_PANTR	0.9557	yes
Q60495	reviewed	A4_CAVPO	Amyloid-beta precursor protein (ABPP) (APP) (Alzheimer disease amyloid A4 protein homolog) (Alzheimer disease amyloid protein) (Amyloid precursor protein) (Amyloid-beta (A4) precursor protein) (Amyloid-beta A4 protein) [Cleaved into: N-APP; Soluble APP-alpha (S-APP-alpha); Soluble APP-beta (S-APP-beta); C99 (Beta-secretase C-terminal fragment) (Beta-CTF) (CTF-beta); Amyloid-beta protein 42 (Abeta…	APP A4 AD1	Cavia porcellus (Guinea pig)	770	sp|Q60495|A4_CAVPO	0.9557	yes
Q95241	reviewed	A4_SAISC	Amyloid-beta precursor protein (ABPP) (APP) (Alzheimer disease amyloid A4 protein homolog) (Alzheimer disease amyloid protein) (Amyloid precursor protein) (Amyloid-beta (A4) precursor protein) (Amyloid-beta A4 protein) [Cleaved into: N-APP; Soluble APP-alpha (S-APP-alpha); Soluble APP-beta (S-APP-beta); C99 (Beta-secretase C-terminal fragment) (Beta-CTF); Amyloid-beta protein 42 (Abeta42) (Beta-A…	APP A4 AD1	Saimiri sciureus (Common squirrel monkey)	751	sp|Q95241|A4_SAISC	0.9557	yes
Q28280	reviewed	A4_CANLF	Amyloid-beta precursor protein (ABPP) (APP) (Alzheimer disease amyloid A4 protein homolog) (Alzheimer disease amyloid protein) (Amyloid precursor protein) (Amyloid-beta (A4) precursor protein) (Amyloid-beta A4 protein) [Cleaved into: Soluble APP-beta (S-APP-beta); CTF-alpha; Amyloid-beta protein 42 (Abeta42) (Beta-APP42); Amyloid-beta protein 40 (Abeta40) (Beta-APP40); Gamma-secretase C-terminal …	APP	Canis lupus familiaris (Dog) (Canis familiaris)	58	sp|Q28280|A4_CANLF	0.8508	yes
Q28748	reviewed	A4_RABIT	Amyloid-beta precursor protein (ABPP) (APP) (Alzheimer disease amyloid A4 protein homolog) (Alzheimer disease amyloid protein) (Amyloid precursor protein) (Amyloid-beta (A4) precursor protein) (Amyloid-beta A4 protein) [Cleaved into: Soluble APP-beta (S-APP-beta); CTF-alpha; Amyloid-beta protein 42 (Abeta42) (Beta-APP42); Amyloid-beta protein 40 (Abeta40) (Beta-APP40); Gamma-secretase C-terminal …	APP	Oryctolagus cuniculus (Rabbit)	58	sp|Q28748|A4_RABIT	0.8508	yes
Q28757	reviewed	A4_SHEEP	Amyloid-beta precursor protein (ABPP) (APP) (Alzheimer disease amyloid A4 protein homolog) (Alzheimer disease amyloid protein) (Amyloid precursor protein) (Amyloid-beta (A4) precursor protein) (Amyloid-beta A4 protein) [Cleaved into: Soluble APP-beta (S-APP-beta); CTF-alpha; Amyloid-beta protein 42 (Abeta42) (Beta-APP42); Amyloid-beta protein 40 (Abeta40) (Beta-APP40); Gamma-secretase C-terminal …	APP	Ovis aries (Sheep)	58	sp|Q28757|A4_SHEEP	0.8508	yes
Q29149	reviewed	A4_URSMA	Amyloid-beta precursor protein (ABPP) (APP) (Alzheimer disease amyloid A4 protein homolog) (Alzheimer disease amyloid protein) (Amyloid precursor protein) (Amyloid-beta (A4) precursor protein) (Amyloid-beta A4 protein) [Cleaved into: Soluble APP-beta (S-APP-beta); CTF-alpha; Amyloid-beta protein 42 (Abeta42) (Beta-APP42); Amyloid-beta protein 40 (Abeta40) (Beta-APP40); Gamma-secretase C-terminal …	APP	Ursus maritimus (Polar bear) (Thalarctos maritimus)	57	sp|Q29149|A4_URSMA	0.8508	yes
P86906	reviewed	A4_FELCA	Amyloid-beta precursor protein (ABPP) (APP) (Alzheimer disease amyloid A4 protein homolog) (Amyloid precursor protein) (Amyloid-beta (A4) precursor protein) (Amyloid-beta A4 protein) [Cleaved into: Amyloid-beta protein 40 (Abeta40) (Beta-APP40)]	APP	Felis catus (Cat) (Felis silvestris catus)	40	sp|P86906|A4_FELCA	0.8102	yes
Q28053	reviewed	A4_BOVIN	Amyloid-beta precursor protein (ABPP) (APP) (Alzheimer disease amyloid A4 protein homolog) (Amyloid precursor protein) (Amyloid-beta (A4) precursor protein) (Amyloid-beta A4 protein) [Cleaved into: Soluble APP-beta (S-APP-beta); CTF-alpha; Amyloid-beta protein 42 (Abeta42) (Beta-APP42); Amyloid-beta protein 40 (Abeta40) (Beta-APP40); Gamma-secretase C-terminal fragment 59 (Gamma-CTF(59)); Gamma-s…	APP	Bos taurus (Bovine)	59	sp|Q28053|A4_BOVIN	0.8508	yes
P05067	reviewed	A4_HUMAN	Amyloid-beta precursor protein (APP) (ABPP) (APPI) (Alzheimer disease amyloid A4 protein homolog) (Alzheimer disease amyloid protein) (Amyloid precursor protein) (Amyloid-beta (A4) precursor protein) (Amyloid-beta A4 protein) (Cerebral vascular amyloid peptide) (CVAP) (PreA4) (Protease nexin-II) (PN-II) [Cleaved into: N-APP; Soluble APP-alpha (S-APP-alpha); Soluble APP-beta (S-APP-beta); C99 (Bet…	APP A4 AD1	Homo sapiens (Human)	770	sp|P05067|A4_HUMAN	0.9557	yes
P14599	reviewed	A4_DROME	Amyloid-beta-like protein	Appl CG7727	Drosophila melanogaster (Fruit fly)	887	sp|P14599|A4_DROME	0.8644	yes
Q10651	reviewed	A4_CAEEL	Amyloid-beta-like protein	apl-1 C42D8.8	Caenorhabditis elegans	686	sp|Q10651|A4_CAEEL	0.8216	yes
P02647	reviewed	APOA1_HUMAN	Apolipoprotein A-I (Apo-AI) (ApoA-I) (Apolipoprotein A1) [Cleaved into: Proapolipoprotein A-I (ProapoA-I); Truncated apolipoprotein A-I (Apolipoprotein A-I(1-242))]	APOA1	Homo sapiens (Human)	267	sp|P02647|APOA1_HUMAN	0.833	yes
P09813	reviewed	APOA2_MOUSE	Apolipoprotein A-II (Apo-AII) (ApoA-II) (Apolipoprotein A2) [Cleaved into: Proapolipoprotein A-II (ProapoA-II)]	Apoa2	Mus musculus (Mouse)	102	sp|P09813|APOA2_MOUSE	0.7047	yes
Q1EN15	reviewed	DRATY_PHYSA	Atypical cationic antimicrobial peptide (Dermaseptin-S9) (DRS-S9)		Phyllomedusa sauvagei (Sauvage's leaf frog)	69	sp|Q1EN15|DRATY_PHYSA	0.7231	yes
P61769	reviewed	B2MG_HUMAN	Beta-2-microglobulin [Cleaved into: Beta-2-microglobulin form pI 5.3]	B2M CDABP0092 HDCMA22P	Homo sapiens (Human)	119	sp|P61769|B2MG_HUMAN	0.9124	yes
P09232	reviewed	PRTB_YEAST	Cerevisin (EC 3.4.21.48) (Proteinase YSCB) (Vacuolar protease B) (PrB)	PRB1 YEL060C	Saccharomyces cerevisiae (strain ATCC 204508 / S288c) (Baker's yeast)	635	sp|P09232|PRTB_YEAST	0.8102	yes
Q8CJY7	reviewed	CHPA_STRCO	Chaplin-A	chpA ecrD SCO2716	Streptomyces coelicolor (strain ATCC BAA-471 / A3(2) / M145)	252	sp|Q8CJY7|CHPA_STRCO	0.8018	yes
Q9X7U2	reviewed	CHPB_STRCO	Chaplin-B	chpB SCO7257	Streptomyces coelicolor (strain ATCC BAA-471 / A3(2) / M145)	237	sp|Q9X7U2|CHPB_STRCO	0.8072	yes
Q9AD93	reviewed	CHPC_STRCO	Chaplin-C	chpC SCO1674	Streptomyces coelicolor (strain ATCC BAA-471 / A3(2) / M145)	259	sp|Q9AD93|CHPC_STRCO	0.8372	yes
Q9L1J9	reviewed	CHPD_STRCO	Chaplin-D	chpD SCO2717	Streptomyces coelicolor (strain ATCC BAA-471 / A3(2) / M145)	75	sp|Q9L1J9|CHPD_STRCO	0.7797	yes
Q9X9Z2	reviewed	CHPE_STRCO	Chaplin-E	chpE SCO1800	Streptomyces coelicolor (strain ATCC BAA-471 / A3(2) / M145)	82	sp|Q9X9Z2|CHPE_STRCO	0.7596	yes
Q9KYG7	reviewed	CHPF_STRCO	Chaplin-F (Chaplin-G)	chpF chpG SCO2705	Streptomyces coelicolor (strain ATCC BAA-471 / A3(2) / M145)	88	sp|Q9KYG7|CHPF_STRCO	0.7797	yes
Q9KYH3	reviewed	CHPG_STRCO	Chaplin-G (Chaplin-F)	chpG chpF SCO2699	Streptomyces coelicolor (strain ATCC BAA-471 / A3(2) / M145)	90	sp|Q9KYH3|CHPG_STRCO	0.7797	yes
Q9AD92	reviewed	CHPH_STRCO	Chaplin-H	chpH SCO1675	Streptomyces coelicolor (strain ATCC BAA-471 / A3(2) / M145)	77	sp|Q9AD92|CHPH_STRCO	0.7797	yes
Q9BXS0	reviewed	COPA1_HUMAN	Collagen alpha-1(XXV) chain (Alzheimer disease amyloid-associated protein) (AMY) (CLAC-P) [Cleaved into: Collagen-like Alzheimer amyloid plaque component (CLAC)]	COL25A1	Homo sapiens (Human)	654	sp|Q9BXS0|COPA1_HUMAN	0.7791	yes
Q99MQ5	reviewed	COPA1_MOUSE	Collagen alpha-1(XXV) chain (CLAC-P) [Cleaved into: Collagen-like Alzheimer amyloid plaque component (CLAC)]	Col25a1	Mus musculus (Mouse)	666	sp|Q99MQ5|COPA1_MOUSE	0.6794	yes
O19092	reviewed	CYTC_MACMU	Cystatin-C (Cystatin-3)	CST3	Macaca mulatta (Rhesus macaque)	146	sp|O19092|CYTC_MACMU	0.7308	yes
O19093	reviewed	CYTC_SAISC	Cystatin-C (Cystatin-3)	CST3	Saimiri sciureus (Common squirrel monkey)	146	sp|O19093|CYTC_SAISC	0.7308	yes
P01034	reviewed	CYTC_HUMAN	Cystatin-C (Cystatin-3) (Gamma-trace) (Neuroendocrine basic polypeptide) (Post-gamma-globulin)	CST3	Homo sapiens (Human)	146	sp|P01034|CYTC_HUMAN	0.7308	yes
Q967R6	reviewed	CPEB_APLCA	Cytoplasmic polyadenylation element-binding protein (CPE-binding protein) (CPEB)		Aplysia californica (California sea hare)	687	sp|Q967R6|CPEB_APLCA	0.8858	yes
Q8NE35	reviewed	CPEB3_HUMAN	Cytoplasmic polyadenylation element-binding protein 3 (CPE-BP3) (CPE-binding protein 3) (hCPEB-3)	CPEB3 KIAA0940	Homo sapiens (Human)	698	sp|Q8NE35|CPEB3_HUMAN	0.7638	yes
Q7TN99	reviewed	CPEB3_MOUSE	Cytoplasmic polyadenylation element-binding protein 3 (CPE-BP3) (CPE-binding protein 3) (mCPEB-3)	Cpeb3 Kiaa0940	Mus musculus (Mouse)	716	sp|Q7TN99|CPEB3_MOUSE	0.7638	yes
P10383	reviewed	OTU_DROME	Deubiquitinase otu (EC 3.4.19.-) (Protein ovarian tumor)	otu CG12743	Drosophila melanogaster (Fruit fly)	853	sp|P10383|OTU_DROME	0.803	yes
P05453	reviewed	ERF3_YEAST	Eukaryotic peptide chain release factor GTP-binding subunit (EC 3.6.5.-) (ERF-3) (ERF3) (ERF2) (G1 to S phase transition protein 1) (Omnipotent suppressor protein 2) (PSI no more protein 2) (Polypeptide release factor 3) (Translation release factor 3)	SUP35 GST1 PNM2 SAL3 SUF12 SUP2 YDR172W YD9395.05	Saccharomyces cerevisiae (strain ATCC 204508 / S288c) (Baker's yeast)	685	sp|P05453|ERF3_YEAST	0.8789	yes
P02671	reviewed	FIBA_HUMAN	Fibrinogen alpha chain [Cleaved into: Fibrinopeptide A; Fibrinogen alpha chain]	FGA	Homo sapiens (Human)	866	sp|P02671|FIBA_HUMAN	0.8276	yes
P0DXF7	reviewed	FAPE_PSEFL	Functional amyloid sbunit FapE (Fibril amyloid subunit FapE)	fapE HZ99_04100 PSUK4_00050	Pseudomonas fluorescens	248	sp|P0DXF7|FAPE_PSEFL	0.7451	yes
Q9I2F2	reviewed	FAPE_PSEAE	Functional amyloid sbunit FapE (Fibril amyloid subunit FapE)	fapE PA1952	Pseudomonas aeruginosa (strain ATCC 15692 / DSM 22644 / CIP 104116 / JCM 14847 / LMG 12228 / 1C / PRS 101 / PAO1)	250	sp|Q9I2F2|FAPE_PSEAE	0.7399	yes
Q9I2E9	reviewed	FAPB_PSEAE	Functional amyloid subunit FapB (Fibril amyloid subunit FapB)	fapB PA1955	Pseudomonas aeruginosa (strain ATCC 15692 / DSM 22644 / CIP 104116 / JCM 14847 / LMG 12228 / 1C / PRS 101 / PAO1)	189	sp|Q9I2E9|FAPB_PSEAE	0.7391	yes
P0DXF4	reviewed	FAPB_PSEFL	Functional amyloid subunit FapB (Fibril amyloid subunit FapB)	fapB HZ99_04085 PSUK4_00020	Pseudomonas fluorescens	182	sp|P0DXF4|FAPB_PSEFL	0.7356	yes
Q9I2F0	reviewed	FAPC_PSEAE	Functional amyloid subunit FapC (Amyloid-like fimbrin subunit FapC) (ALF subunit FapC) (Fibril amyloid subunit FapC)	fapC PA1954	Pseudomonas aeruginosa (strain ATCC 15692 / DSM 22644 / CIP 104116 / JCM 14847 / LMG 12228 / 1C / PRS 101 / PAO1)	340	sp|Q9I2F0|FAPC_PSEAE	0.8146	yes
P0DXF5	reviewed	FAPC_PSEFL	Functional amyloid subunit FapC (Amyloid-like fimbrin subunit FapC) (ALF subunit FapC) (Fibril amyloid subunit FapC)	fapC HZ99_04090 PSUK4_00030	Pseudomonas fluorescens	250	sp|P0DXF5|FAPC_PSEFL	0.6331	yes
P06396	reviewed	GELS_HUMAN	Gelsolin (AGEL) (Actin-depolymerizing factor) (ADF) (Brevin)	GSN	Homo sapiens (Human)	782	sp|P06396|GELS_HUMAN	0.8627	yes
P14922	reviewed	CYC8_YEAST	General transcriptional corepressor CYC8 (Glucose repression mediator protein CYC8)	CYC8 CRT8 SSN6 YBR112C YBR0908	Saccharomyces cerevisiae (strain ATCC 204508 / S288c) (Baker's yeast)	966	sp|P14922|CYC8_YEAST	0.8301	yes
Q03689	reviewed	HETS_PODAS	Heterokaryon incompatibility protein s (Small s protein) (Vegetative incompatibility protein s)	het-s small s	Podospora anserina (Pleurage anserina)	289	sp|Q03689|HETS_PODAS	0.9148	yes
Q9Y287	reviewed	ITM2B_HUMAN	Integral membrane protein 2B (Immature BRI2) (imBRI2) (Protein E25B) (Transmembrane protein BRI) (Bri) [Cleaved into: BRI2, membrane form (Mature BRI2) (mBRI2); BRI2 intracellular domain (BRI2 ICD); BRI2C, soluble form; Bri23 peptide (Bri2-23) (ABri23) (C-terminal peptide) (P23 peptide)]	ITM2B BRI BRI2	Homo sapiens (Human)	266	sp|Q9Y287|ITM2B_HUMAN	0.8898	yes
Q28934	reviewed	IAPP_SAGOE	Islet amyloid polypeptide (IAPP) (Amylin)	IAPP	Saguinus oedipus (Cotton-top tamarin)	32	sp|Q28934|IAPP_SAGOE	0.9557	yes
P23442	reviewed	IAPP_MESAU	Islet amyloid polypeptide (IAPP) (Amylin)	IAPP	Mesocricetus auratus (Golden hamster)	92	sp|P23442|IAPP_MESAU	0.8858	yes
P19890	reviewed	IAPP_CRIGR	Islet amyloid polypeptide (IAPP) (Amylin)	IAPP	Cricetulus griseus (Chinese hamster) (Cricetulus barabensis griseus)	37	sp|P19890|IAPP_CRIGR	0.8858	yes
Q07333	reviewed	IAPP_LEPEU	Islet amyloid polypeptide (IAPP) (Amylin)	IAPP	Lepus europaeus (European hare)	23	sp|Q07333|IAPP_LEPEU	0.8858	yes
Q07334	reviewed	IAPP_RABIT	Islet amyloid polypeptide (IAPP) (Amylin)	IAPP	Oryctolagus cuniculus (Rabbit)	67	sp|Q07334|IAPP_RABIT	0.8858	yes
P12966	reviewed	IAPP_CAVPO	Islet amyloid polypeptide (IAPP) (Amylin)	IAPP	Cavia porcellus (Guinea pig)	92	sp|P12966|IAPP_CAVPO	0.8628	yes
P22889	reviewed	IAPP_OCTDE	Islet amyloid polypeptide (IAPP) (Amylin)	IAPP	Octodon degus (Degu) (Sciurus degus)	91	sp|P22889|IAPP_OCTDE	0.8628	yes
P17716	reviewed	IAPP_CANLF	Islet amyloid polypeptide (IAPP) (Amylin)	IAPP	Canis lupus familiaris (Dog) (Canis familiaris)	89	sp|P17716|IAPP_CANLF	0.811	yes
P12967	reviewed	IAPP_FELCA	Islet amyloid polypeptide (IAPP) (Amylin)	IAPP	Felis catus (Cat) (Felis silvestris catus)	89	sp|P12967|IAPP_FELCA	0.811	yes
Q28207	reviewed	IAPP_BOVIN	Islet amyloid polypeptide (IAPP) (Amylin)	IAPP	Bos taurus (Bovine)	91	sp|Q28207|IAPP_BOVIN	0.663	yes
Q29119	reviewed	IAPP_PIG	Islet amyloid polypeptide (IAPP) (Amylin)	IAPP	Sus scrofa (Pig)	32	sp|Q29119|IAPP_PIG	0.6115	yes
Q28605	reviewed	IAPP_SHEEP	Islet amyloid polypeptide (IAPP) (Amylin)	IAPP	Ovis aries (Sheep)	32	sp|Q28605|IAPP_SHEEP	0.5471	yes
P12968	reviewed	IAPP_MOUSE	Islet amyloid polypeptide (IAPP) (Amylin) (Diabetes-associated peptide) (DAP)	Iapp	Mus musculus (Mouse)	93	sp|P12968|IAPP_MOUSE	0.811	yes
P12969	reviewed	IAPP_RAT	Islet amyloid polypeptide (IAPP) (Amylin) (Diabetes-associated peptide) (DAP)	Iapp	Rattus norvegicus (Rat)	93	sp|P12969|IAPP_RAT	0.811	yes
P10997	reviewed	IAPP_HUMAN	Islet amyloid polypeptide (IAPP) (Amylin) (Diabetes-associated peptide) (DAP) (Insulinoma amyloid peptide)	IAPP	Homo sapiens (Human)	89	sp|P10997|IAPP_HUMAN	0.9557	yes
Q08431	reviewed	MFGM_HUMAN	Lactadherin (Breast epithelial antigen BA46) (HMFG) (MFGM) (Milk fat globule-EGF factor 8) (MFG-E8) (SED1) [Cleaved into: Lactadherin short form; Medin]	MFGE8	Homo sapiens (Human)	387	sp|Q08431|MFGM_HUMAN	0.8146	yes
P61626	reviewed	LYSC_HUMAN	Lysozyme C (EC 3.2.1.17) (1,4-beta-N-acetylmuramidase C)	LYZ LZM	Homo sapiens (Human)	148	sp|P61626|LYSC_HUMAN	0.675	yes
P04156	reviewed	PRIO_HUMAN	Major prion protein (PrP) (ASCR) (PrP27-30) (PrP33-35C) (CD antigen CD230)	PRNP ALTPRP PRIP PRP	Homo sapiens (Human)	253	sp|P04156|PRIO_HUMAN	0.9157	yes
P13852	reviewed	PRIO_RAT	Major prion protein (PrP) (CD antigen CD230)	Prnp Prn Prp	Rattus norvegicus (Rat)	254	sp|P13852|PRIO_RAT	0.9157	yes
P23907	reviewed	PRIO_SHEEP	Major prion protein (PrP) (CD antigen CD230)	PRNP PRP SIP	Ovis aries (Sheep)	256	sp|P23907|PRIO_SHEEP	0.9157	yes
P49927	reviewed	PRIO_PIG	Major prion protein (PrP) (CD antigen CD230)	PRNP PRP	Sus scrofa (Pig)	257	sp|P49927|PRIO_PIG	0.9157	yes
P52113	reviewed	PRIO_CAPHI	Major prion protein (PrP) (CD antigen CD230)	PRNP PRP	Capra hircus (Goat)	256	sp|P52113|PRIO_CAPHI	0.9157	yes
P67986	reviewed	PRIO_CEREN	Major prion protein (PrP) (CD antigen CD230)	PRNP PRP	Cervus elaphus nelsoni (Rocky Mountain elk) (Cervus canadensis nelsoni)	256	sp|P67986|PRIO_CEREN	0.9157	yes
P79141	reviewed	PRIO_CAMDR	Major prion protein (PrP) (CD antigen CD230)	PRNP PRP	Camelus dromedarius (Dromedary) (Arabian camel)	255	sp|P79141|PRIO_CAMDR	0.9157	yes
O18754	reviewed	PRIO_FELCA	Major prion protein (PrP) (CD antigen CD230)	PRNP PRP	Felis catus (Cat) (Felis silvestris catus)	256	sp|O18754|PRIO_FELCA	0.9157	yes
O46501	reviewed	PRIO_CANLF	Major prion protein (PrP) (CD antigen CD230)	PRNP PRP	Canis lupus familiaris (Dog) (Canis familiaris)	255	sp|O46501|PRIO_CANLF	0.9157	yes
P47852	reviewed	PRIO_ODOHE	Major prion protein (PrP) (CD antigen CD230)	PRNP PRP	Odocoileus hemionus (Mule deer) (Cervus hemionus)	256	sp|P47852|PRIO_ODOHE	0.9157	yes
P67987	reviewed	PRIO_CEREL	Major prion protein (PrP) (CD antigen CD230)	PRNP PRP	Cervus elaphus (Red deer)	256	sp|P67987|PRIO_CEREL	0.9157	yes
Q5UAF1	reviewed	PRIO_BISBI	Major prion protein (PrP) (CD antigen CD230)	PRNP PRP	Bison bison (American bison) (Bos bison)	264	sp|Q5UAF1|PRIO_BISBI	0.9157	yes
Q5UJG1	reviewed	PRIO_ANTCE	Major prion protein (PrP) (CD antigen CD230)	PRNP PRP	Antilope cervicapra (Blackbuck)	264	sp|Q5UJG1|PRIO_ANTCE	0.9157	yes
Q5UJG3	reviewed	PRIO_TRAIM	Major prion protein (PrP) (CD antigen CD230)	PRNP PRP	Tragelaphus imberbis (Lesser kudu)	264	sp|Q5UJG3|PRIO_TRAIM	0.9157	yes
Q5UJG7	reviewed	PRIO_BOSTR	Major prion protein (PrP) (CD antigen CD230)	PRNP PRP	Boselaphus tragocamelus (Nilgai)	264	sp|Q5UJG7|PRIO_BOSTR	0.9157	yes
Q5UJH0	reviewed	PRIO_BOSGA	Major prion protein (PrP) (CD antigen CD230)	PRNP PRP	Bos gaurus (Seladang) (Indian bison)	264	sp|Q5UJH0|PRIO_BOSGA	0.9157	yes
Q5UJI7	reviewed	PRIO_BOSIN	Major prion protein (PrP) (CD antigen CD230)	PRNP PRP	Bos indicus (Zebu)	264	sp|Q5UJI7|PRIO_BOSIN	0.9157	yes
Q5XVM4	reviewed	PRIO_RUPRU	Major prion protein (PrP) (CD antigen CD230)	PRNP PRP	Rupicapra rupicapra (Alpine chamois)	256	sp|Q5XVM4|PRIO_RUPRU	0.9157	yes
Q68G95	reviewed	PRIO_MOSCH	Major prion protein (PrP) (CD antigen CD230)	PRNP PRP	Moschus chrysogaster (Alpine musk deer)	256	sp|Q68G95|PRIO_MOSCH	0.9157	yes
Q6EH52	reviewed	PRIO_AILME	Major prion protein (PrP) (CD antigen CD230)	PRNP PRP	Ailuropoda melanoleuca (Giant panda)	264	sp|Q6EH52|PRIO_AILME	0.9157	yes
Q7JIH3	reviewed	PRIO_OVICA	Major prion protein (PrP) (CD antigen CD230)	PRNP PRP	Ovis canadensis (Bighorn sheep)	256	sp|Q7JIH3|PRIO_OVICA	0.9157	yes
Q7JIY2	reviewed	PRIO_OVIMO	Major prion protein (PrP) (CD antigen CD230)	PRNP PRP	Ovibos moschatus (Muskox)	256	sp|Q7JIY2|PRIO_OVIMO	0.9157	yes
Q7JK02	reviewed	PRIO_OVIMU	Major prion protein (PrP) (CD antigen CD230)	PRNP PRP	Ovis aries musimon (Mouflon)	256	sp|Q7JK02|PRIO_OVIMU	0.9157	yes
Q95M08	reviewed	PRIO_BUDTA	Major prion protein (PrP) (CD antigen CD230)	PRNP PRP	Budorcas taxicolor (Golden takin)	256	sp|Q95M08|PRIO_BUDTA	0.9157	yes
Q9Z0T3	reviewed	PRIO_SIGHI	Major prion protein (PrP) (CD antigen CD230)	PRNP PRP	Sigmodon hispidus (Hispid cotton rat)	254	sp|Q9Z0T3|PRIO_SIGHI	0.9157	yes
Q5UJH8	reviewed	PRIO_BUBBU	Major prion protein (PrP) (CD antigen CD230)	PRNP PRP	Bubalus bubalis (Domestic water buffalo)	264	sp|Q5UJH8|PRIO_BUBBU	0.8988	yes
B0FYL5	reviewed	PRIO_VULLA	Major prion protein (PrP) (CD antigen CD230)	PRNP	Vulpes lagopus (Arctic fox) (Alopex lagopus)	257	sp|B0FYL5|PRIO_VULLA	0.8661	yes
B5SY89	reviewed	PRIO_BOBOX	Major prion protein (PrP) (Major scrapie-associated fibril protein 1) (CD antigen CD230)	PRNP PRP	Bos indicus x Bos taurus (Hybrid cattle)	264	sp|B5SY89|PRIO_BOBOX	0.9157	yes
P10279	reviewed	PRIO_BOVIN	Major prion protein (PrP) (Major scrapie-associated fibril protein 1) (CD antigen CD230)	PRNP PRP	Bos taurus (Bovine)	264	sp|P10279|PRIO_BOVIN	0.9157	yes
P04273	reviewed	PRIO_MESAU	Major prion protein (PrP) (PrP27-30) (PrP33-35C) (CD antigen CD230)	PRNP PRP	Mesocricetus auratus (Golden hamster)	254	sp|P04273|PRIO_MESAU	0.9157	yes
P04925	reviewed	PRIO_MOUSE	Major prion protein (PrP) (PrP27-30) (PrP33-35C) (CD antigen CD230)	Prnp Prn-p Prp	Mus musculus (Mouse)	254	sp|P04925|PRIO_MOUSE	0.9157	yes
P40247	reviewed	PRIO_CALJA	Major prion protein (PrP) (PrP27-30) (PrP33-35C) (CD antigen CD230)	PRNP PRP	Callithrix jacchus (White-tufted-ear marmoset)	252	sp|P40247|PRIO_CALJA	0.9157	yes
P40252	reviewed	PRIO_GORGO	Major prion protein (PrP) (PrP27-30) (PrP33-35C) (CD antigen CD230)	PRNP PRP	Gorilla gorilla gorilla (Western lowland gorilla)	253	sp|P40252|PRIO_GORGO	0.9157	yes
P61768	reviewed	PRIO_PANTR	Major prion protein (PrP) (PrP27-30) (PrP33-35C) (CD antigen CD230)	PRNP PRP	Pan troglodytes (Chimpanzee)	253	sp|P61768|PRIO_PANTR	0.9157	yes
P67992	reviewed	PRIO_MACFA	Major prion protein (PrP) (PrP27-30) (PrP33-35C) (CD antigen CD230)	PRNP PRP QflA-10237	Macaca fascicularis (Crab-eating macaque) (Cynomolgus monkey)	253	sp|P67992|PRIO_MACFA	0.9157	yes
P67997	reviewed	PRIO_MACMU	Major prion protein (PrP) (PrP27-30) (PrP33-35C) (CD antigen CD230)	PRNP PRP	Macaca mulatta (Rhesus macaque)	253	sp|P67997|PRIO_MACMU	0.9157	yes
Q60506	reviewed	PRIO_CRIGR	Major prion protein (PrP) (PrP27-30) (PrP33-35C) (CD antigen CD230)	PRNP PRP	Cricetulus griseus (Chinese hamster) (Cricetulus barabensis griseus)	254	sp|Q60506|PRIO_CRIGR	0.9157	yes
Q95211	reviewed	PRIO_RABIT	Major prion protein (PrP) (PrP27-30) (PrP33-35C) (CD antigen CD230)	PRNP PRP	Oryctolagus cuniculus (Rabbit)	252	sp|Q95211|PRIO_RABIT	0.9157	yes
P40249	reviewed	PRIO_SAPAP	Major prion protein (PrP) (PrP27-30) (PrP33-35C) (CD antigen CD230)	PRNP PRP	Sapajus apella (Brown-capped capuchin) (Cebus apella)	252	sp|P40249|PRIO_SAPAP	0.9157	yes
P40251	reviewed	PRIO_COLGU	Major prion protein (PrP) (PrP27-30) (PrP33-35C) (CD antigen CD230)	PRNP PRP	Colobus guereza (Mantled guereza) (Eastern black-and-white colobus monkey)	253	sp|P40251|PRIO_COLGU	0.9157	yes
P40256	reviewed	PRIO_PONPY	Major prion protein (PrP) (PrP27-30) (PrP33-35C) (CD antigen CD230)	PRNP PRP	Pongo pygmaeus (Bornean orangutan)	253	sp|P40256|PRIO_PONPY	0.9157	yes
P40257	reviewed	PRIO_TRAFR	Major prion protein (PrP) (PrP27-30) (PrP33-35C) (CD antigen CD230)	PRNP PRP	Trachypithecus francoisi (Francois' leaf monkey) (Presbytis francoisi)	253	sp|P40257|PRIO_TRAFR	0.9157	yes
P40258	reviewed	PRIO_SAISC	Major prion protein (PrP) (PrP27-30) (PrP33-35C) (CD antigen CD230)	PRNP PRP	Saimiri sciureus (Common squirrel monkey)	260	sp|P40258|PRIO_SAISC	0.9157	yes
P51446	reviewed	PRIO_ATEPA	Major prion protein (PrP) (PrP27-30) (PrP33-35C) (CD antigen CD230)	PRNP PRP	Ateles paniscus (Black spider monkey) (Red-faced black spider monkey)	252	sp|P51446|PRIO_ATEPA	0.9157	yes
P51780	reviewed	PRIO_TRIVU	Major prion protein (PrP) (PrP27-30) (PrP33-35C) (CD antigen CD230)	PRNP PRP	Trichosurus vulpecula (Brush-tailed possum)	259	sp|P51780|PRIO_TRIVU	0.9157	yes
P61761	reviewed	PRIO_CERMO	Major prion protein (PrP) (PrP27-30) (PrP33-35C) (CD antigen CD230)	PRNP PRP	Cercopithecus mona (Mona monkey)	246	sp|P61761|PRIO_CERMO	0.9157	yes
P61762	reviewed	PRIO_CERNE	Major prion protein (PrP) (PrP27-30) (PrP33-35C) (CD antigen CD230)	PRNP PRP	Cercopithecus neglectus (De Brazza's monkey)	246	sp|P61762|PRIO_CERNE	0.9157	yes
P61766	reviewed	PRIO_HYLLA	Major prion protein (PrP) (PrP27-30) (PrP33-35C) (CD antigen CD230)	PRNP PRP	Hylobates lar (Lar gibbon) (White-handed gibbon)	253	sp|P61766|PRIO_HYLLA	0.9157	yes
P61767	reviewed	PRIO_SYMSY	Major prion protein (PrP) (PrP27-30) (PrP33-35C) (CD antigen CD230)	PRNP PRP	Symphalangus syndactylus (Siamang) (Hylobates syndactylus)	253	sp|P61767|PRIO_SYMSY	0.9157	yes
P67988	reviewed	PRIO_CHLAE	Major prion protein (PrP) (PrP27-30) (PrP33-35C) (CD antigen CD230)	PRNP PRP	Chlorocebus aethiops (Green monkey) (Cercopithecus aethiops)	245	sp|P67988|PRIO_CHLAE	0.9157	yes
P67989	reviewed	PRIO_CERDI	Major prion protein (PrP) (PrP27-30) (PrP33-35C) (CD antigen CD230)	PRNP PRP	Cercopithecus diana (Diana monkey)	245	sp|P67989|PRIO_CERDI	0.9157	yes
P67990	reviewed	PRIO_LOPAT	Major prion protein (PrP) (PrP27-30) (PrP33-35C) (CD antigen CD230)	PRNP PRP	Lophocebus aterrimus (Black crested mangabey) (Cercocebus aterrimus)	238	sp|P67990|PRIO_LOPAT	0.9157	yes
P67991	reviewed	PRIO_MACSY	Major prion protein (PrP) (PrP27-30) (PrP33-35C) (CD antigen CD230)	PRNP PRP	Macaca sylvanus (Barbary macaque)	238	sp|P67991|PRIO_MACSY	0.9157	yes
P67993	reviewed	PRIO_MACAR	Major prion protein (PrP) (PrP27-30) (PrP33-35C) (CD antigen CD230)	PRNP PRP	Macaca arctoides (Stump-tailed macaque)	253	sp|P67993|PRIO_MACAR	0.9157	yes
P67994	reviewed	PRIO_MACFU	Major prion protein (PrP) (PrP27-30) (PrP33-35C) (CD antigen CD230)	PRNP PRP	Macaca fuscata fuscata (Japanese macaque)	253	sp|P67994|PRIO_MACFU	0.9157	yes
P67995	reviewed	PRIO_MACNE	Major prion protein (PrP) (PrP27-30) (PrP33-35C) (CD antigen CD230)	PRNP PRP	Macaca nemestrina (Pig-tailed macaque)	253	sp|P67995|PRIO_MACNE	0.9157	yes
P67996	reviewed	PRIO_PAPHA	Major prion protein (PrP) (PrP27-30) (PrP33-35C) (CD antigen CD230)	PRNP PRP	Papio hamadryas (Hamadryas baboon)	253	sp|P67996|PRIO_PAPHA	0.9157	yes
Q60468	reviewed	PRIO_NOTMI	Major prion protein (PrP) (PrP27-30) (PrP33-35C) (CD antigen CD230)	PRNP PRP	Nothocricetulus migratorius (Gray dwarf hamster) (Cricetulus migratorius)	254	sp|Q60468|PRIO_NOTMI	0.9157	yes
Q95174	reviewed	PRIO_ERYPA	Major prion protein (PrP) (PrP27-30) (PrP33-35C) (CD antigen CD230)	PRNP PRP	Erythrocebus patas (Red guenon) (Cercopithecus patas)	246	sp|Q95174|PRIO_ERYPA	0.9157	yes
Q95176	reviewed	PRIO_CERAT	Major prion protein (PrP) (PrP27-30) (PrP33-35C) (CD antigen CD230)	PRNP PRP	Cercocebus atys (Sooty mangabey) (Cercocebus torquatus atys)	246	sp|Q95176|PRIO_CERAT	0.9157	yes
Q95270	reviewed	PRIO_THEGE	Major prion protein (PrP) (PrP27-30) (PrP33-35C) (CD antigen CD230)	PRNP PRP	Theropithecus gelada (Gelada baboon)	238	sp|Q95270|PRIO_THEGE	0.9157	yes
P40246	reviewed	PRIO_ATEGE	Major prion protein (PrP) (PrP27-30) (PrP33-35C) (CD antigen CD230)	PRNP PRP	Ateles geoffroyi (Black-handed spider monkey) (Geoffroy's spider monkey)	232	sp|P40246|PRIO_ATEGE	0.8836	yes
P40248	reviewed	PRIO_PLEMO	Major prion protein (PrP) (PrP27-30) (PrP33-35C) (CD antigen CD230)	PRNP PRP	Plecturocebus moloch (Dusky titi monkey) (Callicebus moloch)	241	sp|P40248|PRIO_PLEMO	0.8836	yes
P40255	reviewed	PRIO_MANSP	Major prion protein (PrP) (PrP27-30) (PrP33-35C) (CD antigen CD230)	PRNP PRP	Mandrillus sphinx (Mandrill) (Papio sphinx)	241	sp|P40255|PRIO_MANSP	0.8836	yes
P40244	reviewed	PRIO_NEOVI	Major prion protein (PrP) (PrP27-30) (PrP33-35C) (CD antigen CD230)	PRNP PRP	Neovison vison (American mink) (Mustela vison)	257	sp|P40244|PRIO_NEOVI	0.8661	yes
P52114	reviewed	PRIO_MUSPF	Major prion protein (PrP) (PrP27-30) (PrP33-35C) (CD antigen CD230)	PRNP PRP	Mustela putorius furo (European domestic ferret) (Mustela furo)	257	sp|P52114|PRIO_MUSPF	0.8661	yes
P40245	reviewed	PRIO_AOTTR	Major prion protein (PrP) (PrP27-30) (PrP33-35C) (CD antigen CD230)	PRNP PRP	Aotus trivirgatus (Three-striped night monkey) (Douroucouli)	239	sp|P40245|PRIO_AOTTR	0.8349	yes
P40242	reviewed	PRIO1_TRAST	Major prion protein 1 (PrP) (Major scrapie-associated fibril protein 1) (CD antigen CD230)		Tragelaphus strepsiceros (Greater kudu)	264	sp|P40242|PRIO1_TRAST	0.9157	yes
P40243	reviewed	PRIO2_TRAST	Major prion protein 2 (PrP) (Major scrapie-associated fibril protein 2) (CD antigen CD230)		Tragelaphus strepsiceros (Greater kudu)	256	sp|P40243|PRIO2_TRAST	0.9157	yes
P27177	reviewed	PRIO_CHICK	Major prion protein homolog (65-21 protein) (Acetylcholine receptor-inducing activity) (ARIA) (PR-LP)	PRNP PRN-P	Gallus gallus (Chicken)	273	sp|P27177|PRIO_CHICK	0.7195	yes
P05030	reviewed	PMA1_YEAST	Plasma membrane ATPase 1 (EC 7.1.2.1) (Proton pump 1)	PMA1 YGL008C	Saccharomyces cerevisiae (strain ATCC 204508 / S288c) (Baker's yeast)	918	sp|P05030|PMA1_YEAST	0.9157	yes
Q9QUG3	reviewed	PRND_MOUSE	Prion-like protein doppel (Doppelganger) (Dpl) (PrPLP)	Prnd	Mus musculus (Mouse)	179	sp|Q9QUG3|PRND_MOUSE	0.8004	yes
Q9GJY2	reviewed	PRND_SHEEP	Prion-like protein doppel (PrPLP)	PRND	Ovis aries (Sheep)	178	sp|Q9GJY2|PRND_SHEEP	0.7734	yes
Q9GK16	reviewed	PRND_BOVIN	Prion-like protein doppel (PrPLP)	PRND DPL	Bos taurus (Bovine)	178	sp|Q9GK16|PRND_BOVIN	0.7734	yes
Q9UKY0	reviewed	PRND_HUMAN	Prion-like protein doppel (PrPLP) (Prion protein 2)	PRND DPL UNQ1830/PRO3443	Homo sapiens (Human)	176	sp|Q9UKY0|PRND_HUMAN	0.7892	yes
P15309	reviewed	PPAP_HUMAN	Prostatic acid phosphatase (PAP) (EC 3.1.3.2) (5'-nucleotidase) (5'-NT) (EC 3.1.3.5) (Acid phosphatase 3) (Ecto-5'-nucleotidase) (Protein tyrosine phosphatase ACP3) (EC 3.1.3.48) (Thiamine monophosphatase) (TMPase) [Cleaved into: PAPf39]	ACP3 ACPP	Homo sapiens (Human)	386	sp|P15309|PPAP_HUMAN	0.8873	yes
Q02794	reviewed	STD1_YEAST	Protein STD1 (Glucose repression modulator MSN3) (Suppressor of Tbp deletion protein 1) (Suppressor of fluoride sensitivity 3)	STD1 MSN3 SFS3 YOR047C	Saccharomyces cerevisiae (strain ATCC 204508 / S288c) (Baker's yeast)	444	sp|Q02794|STD1_YEAST	0.8755	yes
Q934F8	reviewed	RDLB_STRCO	Rodlin protein RdlB	rdlB SCO2719	Streptomyces coelicolor (strain ATCC BAA-471 / A3(2) / M145)	133	sp|Q934F8|RDLB_STRCO	0.7757	yes
P53041	reviewed	PPP5_HUMAN	Serine/threonine-protein phosphatase 5 (PP5) (EC 3.1.3.16) (Protein phosphatase T) (PP-T) (PPT)	PPP5C PPP5	Homo sapiens (Human)	499	sp|P53041|PPP5_HUMAN	0.9176	yes
P42819	reviewed	SAA_SHEEP	Serum amyloid A protein (SAA)	SAA1	Ovis aries (Sheep)	112	sp|P42819|SAA_SHEEP	0.8811	yes
P02740	reviewed	SAA_ANAPL	Serum amyloid A protein (SAA)		Anas platyrhynchos (Mallard) (Anas boschas)	127	sp|P02740|SAA_ANAPL	0.6811	yes
P19857	reviewed	SAA_HORSE	Serum amyloid A protein (SAA) [Cleaved into: Amyloid protein A (Amyloid fibril protein AA)]	SAA1	Equus caballus (Horse)	110	sp|P19857|SAA_HORSE	0.7974	yes
P19707	reviewed	SAA_FELCA	Serum amyloid A protein (SAA) [Cleaved into: Amyloid protein A (Amyloid fibril protein AA)]	SAA1	Felis catus (Cat) (Felis silvestris catus)	129	sp|P19707|SAA_FELCA	0.7932	yes
P19708	reviewed	SAA_CANLF	Serum amyloid A protein (SAA) [Cleaved into: Amyloid protein A (Amyloid fibril protein AA)]	SAA1	Canis lupus familiaris (Dog) (Canis familiaris)	129	sp|P19708|SAA_CANLF	0.7932	yes
P35541	reviewed	SAA_BOVIN	Serum amyloid A protein (SAA) [Cleaved into: Amyloid protein A (Amyloid fibril protein AA)]	SAA1 SAA	Bos taurus (Bovine)	130	sp|P35541|SAA_BOVIN	0.7556	yes
P18575	reviewed	SAA1_NEOVI	Serum amyloid A-1 protein	SAA1	Neovison vison (American mink) (Mustela vison)	129	sp|P18575|SAA1_NEOVI	0.7932	yes
P53614	reviewed	SAA1_RABIT	Serum amyloid A-1 protein	SAA1	Oryctolagus cuniculus (Rabbit)	122	sp|P53614|SAA1_RABIT	0.7556	yes
P20726	reviewed	SAA1_MESAU	Serum amyloid A-1 protein	SAA1	Mesocricetus auratus (Golden hamster)	122	sp|P20726|SAA1_MESAU	0.7433	yes
P0DJI8	reviewed	SAA1_HUMAN	Serum amyloid A-1 protein (SAA) [Cleaved into: Amyloid protein A (Amyloid fibril protein AA); Serum amyloid protein A(2-104); Serum amyloid protein A(3-104); Serum amyloid protein A(2-103); Serum amyloid protein A(2-102); Serum amyloid protein A(4-101)]	SAA1	Homo sapiens (Human)	122	sp|P0DJI8|SAA1_HUMAN	0.7932	yes
P0DJI9	reviewed	SAA2_HUMAN	Serum amyloid A-2 protein (SAA2) [Cleaved into: Amyloid A2 protein (AA2)]	SAA2	Homo sapiens (Human)	122	sp|P0DJI9|SAA2_HUMAN	0.8451	yes
P05367	reviewed	SAA2_MOUSE	Serum amyloid A-2 protein [Cleaved into: Amyloid protein A]	Saa2	Mus musculus (Mouse)	122	sp|P05367|SAA2_MOUSE	0.7932	yes
P20727	reviewed	SAA2_MESAU	Serum amyloid A-2 protein [Cleaved into: Amyloid protein AA1 (Protein AA1) (AA1); Amyloid protein AA2 (Protein AA2) (AA2)]	SAA2	Mesocricetus auratus (Golden hamster)	122	sp|P20727|SAA2_MESAU	0.8343	yes
P02739	reviewed	SAA2_NEOVI	Serum amyloid A-2 protein [Cleaved into: Amyloid protein AA1 (Protein AA1) (AA1); Amyloid protein AA2 (Protein AA2) (AA2)]	SAA2P0DJI9	Neovison vison (American mink) (Mustela vison)	129	sp|P02739|SAA2_NEOVI	0.7932	yes
P22000	reviewed	SAA2_RABIT	Serum amyloid A-2 protein [Cleaved into: Amyloid protein AA1 (Protein AA1) (AA1); Amyloid protein AA2 (Protein AA2) (AA2)]	SAA2	Oryctolagus cuniculus (Rabbit)	122	sp|P22000|SAA2_RABIT	0.7556	yes
P35543	reviewed	SAA3_RABIT	Serum amyloid A-3 protein	SAA3	Oryctolagus cuniculus (Rabbit)	122	sp|P35543|SAA3_RABIT	0.8811	yes
P19453	reviewed	SAA3_MESAU	Serum amyloid A-3 protein	SAA3	Mesocricetus auratus (Golden hamster)	122	sp|P19453|SAA3_MESAU	0.7433	yes
P31532	reviewed	SAA4_MOUSE	Serum amyloid A-4 protein (Amyloid A-5 protein)	Saa4 Saa5	Mus musculus (Mouse)	130	sp|P31532|SAA4_MOUSE	0.7356	yes
P81491	reviewed	SAA5_MESAU	Serum amyloid A-5 protein		Mesocricetus auratus (Golden hamster)	102	sp|P81491|SAA5_MESAU	0.6163	yes
P86694	reviewed	SAMP_ANALU	Serum amyloid P-component (Agarose-binding protein) (Al-ABP)		Anarhichas lupus (Atlantic wolffish)	30	sp|P86694|SAMP_ANALU	0.3975	no
P86695	reviewed	SAMP_HIPHI	Serum amyloid P-component (Agarose-binding protein) (Hh-ABP)		Hippoglossus hippoglossus (Atlantic halibut) (Pleuronectes hippoglossus)	29	sp|P86695|SAMP_HIPHI	0.5741	yes
P86693	reviewed	SAMP_SALSA	Serum amyloid P-component (Agarose-binding protein) (Ss-ABP)		Salmo salar (Atlantic salmon)	36	sp|P86693|SAMP_SALSA	0.39	no
P07629	reviewed	SAMP_MESAU	Serum amyloid P-component (Female protein) (FP) (SAP(FP))	APCS PTX2 SAP	Mesocricetus auratus (Golden hamster)	234	sp|P07629|SAMP_MESAU	0.9148	yes
P12246	reviewed	SAMP_MOUSE	Serum amyloid P-component (SAP)	Apcs Ptx2 Sap	Mus musculus (Mouse)	224	sp|P12246|SAMP_MOUSE	0.9148	yes
P23680	reviewed	SAMP_RAT	Serum amyloid P-component (SAP)	Apcs Ptx2 Sap	Rattus norvegicus (Rat)	228	sp|P23680|SAMP_RAT	0.9148	yes
O19063	reviewed	SAMP_PIG	Serum amyloid P-component (SAP)	APCS	Sus scrofa (Pig)	224	sp|O19063|SAMP_PIG	0.9148	yes
P49255	reviewed	SAMP_CAVPO	Serum amyloid P-component (SAP)	PTX2 SAP	Cavia porcellus (Guinea pig)	223	sp|P49255|SAMP_CAVPO	0.9148	yes
Q3T004	reviewed	SAMP_BOVIN	Serum amyloid P-component (SAP)	APCS	Bos taurus (Bovine)	224	sp|Q3T004|SAMP_BOVIN	0.9148	yes
P19095	reviewed	SAMP_MUSCA	Serum amyloid P-component (SAP)		Mustelus canis (Smooth dogfish) (Squalus canis)	9	sp|P19095|SAMP_MUSCA	0.4349	no
P20677	reviewed	SAMP_PLEPL	Serum amyloid P-component (SAP)		Pleuronectes platessa (European plaice)	20	sp|P20677|SAMP_PLEPL	0.3403	no
P02743	reviewed	SAMP_HUMAN	Serum amyloid P-component (SAP) (9.5S alpha-1-glycoprotein) [Cleaved into: Serum amyloid P-component(1-203)]	APCS PTX2	Homo sapiens (Human)	223	sp|P02743|SAMP_HUMAN	0.9148	yes
A2BDG9	reviewed	SPRN_GASAC	Shadow of prion protein (Protein shadoo)	sprn	Gasterosteus aculeatus (Three-spined stickleback)	155	sp|A2BDG9|SPRN_GASAC	0.8661	yes
A2BDG5	reviewed	SPRN_XENTR	Shadow of prion protein (Protein shadoo)	sprn	Xenopus tropicalis (Western clawed frog) (Silurana tropicalis)	146	sp|A2BDG5|SPRN_XENTR	0.8426	yes
A2BDG0	reviewed	SPRN_CHICK	Shadow of prion protein (Protein shadoo)	SPRN	Gallus gallus (Chicken)	117	sp|A2BDG0|SPRN_CHICK	0.8004	yes
Q8BWU1	reviewed	SPRN_MOUSE	Shadow of prion protein (Protein shadoo)	Sprn Gm169	Mus musculus (Mouse)	147	sp|Q8BWU1|SPRN_MOUSE	0.7396	yes
Q5BIV7	reviewed	SPRN_RAT	Shadow of prion protein (Protein shadoo)	Sprn	Rattus norvegicus (Rat)	147	sp|Q5BIV7|SPRN_RAT	0.7396	yes
Q5BIV9	reviewed	SPRN_HUMAN	Shadow of prion protein (Protein shadoo)	SPRN SHO	Homo sapiens (Human)	151	sp|Q5BIV9|SPRN_HUMAN	0.7232	yes
A0RZB4	reviewed	SPRN_BOVIN	Shadow of prion protein (Protein shadoo)	SPRN	Bos taurus (Bovine)	143	sp|A0RZB4|SPRN_BOVIN	0.7232	yes
A6XN32	reviewed	SPRN_SHEEP	Shadow of prion protein (Protein shadoo)	SPRN	Ovis aries (Sheep)	145	sp|A6XN32|SPRN_SHEEP	0.7232	yes
Q1JPW9	reviewed	SPRN_DANRE	Shadow of prion protein (Protein shadoo)	sprn	Danio rerio (Zebrafish) (Brachydanio rerio)	132	sp|Q1JPW9|SPRN_DANRE	0.685	yes
P09547	reviewed	SWI1_YEAST	SWI/SNF chromatin-remodeling complex subunit SWI1 (Regulatory protein GAM3) (SWI/SNF complex subunit SWI1) (Transcription regulatory protein ADR6) (Transcription regulatory protein SWI1)	SWI1 ADR6 GAM3 YPL016W LPA1	Saccharomyces cerevisiae (strain ATCC 204508 / S288c) (Baker's yeast)	1314	sp|P09547|SWI1_YEAST	0.8898	yes
P41696	reviewed	AZF1_YEAST	Transcription factor AZF1 (asparagine-rich zinc-finger protein 1)	AZF1 YOR113W O3244 YOR3244W	Saccharomyces cerevisiae (strain ATCC 204508 / S288c) (Baker's yeast)	914	sp|P41696|AZF1_YEAST	0.7959	yes
P32432	reviewed	SFP1_YEAST	Transcription factor SFP1 (Split finger protein 1)	SFP1 YLR403W L8084.4	Saccharomyces cerevisiae (strain ATCC 204508 / S288c) (Baker's yeast)	683	sp|P32432|SFP1_YEAST	0.8146	yes
P54785	reviewed	MOT3_YEAST	Transcriptional activator/repressor MOT3 (Hypoxic gene repressor protein 7) (Modulator of transcription protein 3)	MOT3 ROX7 YMR070W YM9916.09	Saccharomyces cerevisiae (strain ATCC 204508 / S288c) (Baker's yeast)	490	sp|P54785|MOT3_YEAST	0.8627	yes
P23202	reviewed	URE2_YEAST	Transcriptional regulator URE2 (Disulfide reductase) (EC 1.8.4.-) (Glutathione peroxidase) (EC 1.11.1.9)	URE2 YNL229C N1165	Saccharomyces cerevisiae (strain ATCC 204508 / S288c) (Baker's yeast)	354	sp|P23202|URE2_YEAST	0.8216	yes
Q15582	reviewed	BGH3_HUMAN	Transforming growth factor-beta-induced protein ig-h3 (Beta ig-h3) (Kerato-epithelin) (RGD-containing collagen-associated protein) (RGD-CAP)	TGFBI BIGH3	Homo sapiens (Human)	683	sp|Q15582|BGH3_HUMAN	0.9176	yes
Q9VSR3	reviewed	ORB2_DROME	Translational regulator orb2	orb2 CG43782	Drosophila melanogaster (Fruit fly)	704	sp|Q9VSR3|ORB2_DROME	0.7638	yes
P02766	reviewed	TTHY_HUMAN	Transthyretin (ATTR) (Prealbumin) (TBPA)	TTR PALB	Homo sapiens (Human)	147	sp|P02766|TTHY_HUMAN	0.74	yes
P07884	reviewed	MOD5_YEAST	tRNA dimethylallyltransferase (DMATase) (EC 2.5.1.75) (Isopentenyl-diphosphate: tRNA isopentenyltransferase) (IPP transferase) (IPPT) (tRNA isopentenyltransferase) (IPTase)	MOD5 YOR274W	Saccharomyces cerevisiae (strain ATCC 204508 / S288c) (Baker's yeast)	428	sp|P07884|MOD5_YEAST	0.7446	yes
P09758	reviewed	TACD2_HUMAN	Tumor-associated calcium signal transducer 2 (Cell surface glycoprotein Trop-2) (Membrane component chromosome 1 surface marker 1) (Pancreatic carcinoma marker protein GA733-1)	TACSTD2 GA733-1 M1S1 TROP2	Homo sapiens (Human)	323	sp|P09758|TACD2_HUMAN	0.8264	yes
